# hRUV: Hierarchical approach to removal of unwanted variation for large-scale metabolomics data

**DOI:** 10.1101/2020.12.21.423723

**Authors:** Taiyun Kim, Owen Tang, Stephen T Vernon, Katharine A Kott, Yen Chin Koay, John Park, David James, Terence P Speed, Pengyi Yang, John F. O’Sullivan, Gemma A Figtree, Jean Yee Hwa Yang

## Abstract

Liquid chromatography-mass spectrometry based metabolomics studies are increasingly applied to large population cohorts, running for several weeks to months, even extending to years of data acquisition. This inevitably introduces unwanted intra- and inter-batch variations over time that can overshadow true biological signals and thus hinder potential biological discoveries. To date, normalization approaches have struggled to mitigate the variability introduced by technical factors whilst preserving biological variance, especially for protracted acquisitions. Here, we designed an experiment with an arrangement to embed biological sample replicates to measure the variance within and between batches for over 1,000 human plasma samples run over 44 days. We integrate these replicates in a novel workflow to remove unwanted variation in a hierarchical structure (hRUV) by progressively merging the adjustments in neighbouring batches. We demonstrate significant improvement of hRUV over existing methods in maintaining biological signals whilst removing unwanted variation for large scale metabolomics studies.
