## Supplementary Table 1 for "hRUV: Hierarchical approach to removal of unwanted variation for large-scale metabolomics data"

### Sheet: Sheet1
Supplementary Table 1. The plate sample arrangement design used in the study to embed intra-batch and inter-batch sample replicates. There are 8 rows and 11 columns per plate, samples marked with "*" indicates intra-plate sample replicates and "***" indicates inter-plate sample replicates.
Plate and row ID	Column 1	Column 2	Column 3	Column 4	Column 5	Column 6	Column 7	Column 8	Column 9	Column 10	Column 11
Plate1_SR1	Pool 1	1	2	3	4	5	6	7	8	9	10
Plate1_SR2	Pool 2	6*	11	12	13	14	15	16	17	18	19
Plate1_SR3	Pool 3	20	21	22	23	24	19*	25	26	27	28
Plate1_SR4	Pool 4	29	30	31	32	33	25*	34	35	36	37
Plate1_SR5	Pool 5	38	39	40	41	42	43	30*	44	45	46
Plate1_SR6	Pool 6	47	48	49	43*	50	51	52	53	54	55
Plate1_SR7	Pool 7	52*	56	57	58	59	60	61	62	63	64
Plate1_SR8	Pool 8	65	66	67	68	69	70	63*	71	72	73
Plate2_SR1	Pool 9	36***	29***	19***	12***	51***	74	72*	75	76	77
Plate2_SR2	Pool 10	78	79	80	81	82	83	76*	10*	84	85
Plate2_SR3	Pool 11	86	87	88	89	90	79*	91	92	93	94
Plate2_SR4	Pool 12	95	96	89*	97	98	99	100	101	102	103
Plate2_SR5	Pool 13	104	105	106	107	108	109	110	101*	111	112
Plate2_SR6	Pool 14	113	106*	114	115	116	117	118	119	120	121
Plate2_SR7	Pool 15	122	123	124	125	116*	126	127	128	129	130
Plate2_SR8	Pool 16	131	132	123*	133	134	135	136	137	138	139
Plate3_SR1	Pool 17	111***	92***	74***	93***	138***	140	141	142	143	131*
Plate3_SR2	Pool 18	144	143*	145	146	147	148	149	150	151	152
Plate3_SR3	Pool 19	144*	153	154	155	156	157	158	159	160	161
Plate3_SR4	Pool 20	162	163	88*	164	161*	165	166	167	168	169
Plate3_SR5	Pool 21	170	171	172	173	174	175	176	167*	177	178
Plate3_SR6	Pool 22	179	176*	180	181	182	183	184	185	186	187
Plate3_SR7	Pool 23	188	189	190	191	186*	192	193	194	195	196
Plate3_SR8	Pool 24	197	190*	198	199	200	201	202	203	204	205
Plate4_SR1	Pool 25	150***	173***	166***	178***	189***	199*	206	207	208	209
Plate4_SR2	Pool 26	210	211	212	213	208*	214	215	216	217	218
Plate4_SR3	Pool 27	219	220	221	222	223	217*	224	225	226	227
Plate4_SR4	Pool 28	228	229	230	231	232	233	234	235	236	222*
Plate4_SR5	Pool 29	237	238	239	230*	240	241	242	243	244	245
Plate4_SR6	Pool 30	246	170*	247	248	249	250	242*	251	252	253
Plate4_SR7	Pool 31	254	255	256	257	247*	258	259	260	261	262
Plate4_SR8	Pool 32	263	264	265	266	258*	267	268	269	270	271
Plate5_SR1	Pool 33	258***	239***	254***	253***	219***	272	273	274	264*	275
Plate5_SR2	Pool 34	276	277	278	279	280	275*	281	282	283	284
Plate5_SR3	Pool 35	285	286	287	288	289	290	278*	291	292	293
Plate5_SR4	Pool 36	288*	294	295	296	297	298	299	300	301	302
Plate5_SR5	Pool 37	303	304	305	306	307	299*	308	309	310	311
Plate5_SR6	Pool 38	312	313	314	315	311*	316	317	318	319	320
Plate5_SR7	Pool 39	321	322	323	324	325	326	327	320*	328	329
Plate5_SR8	Pool 40	330	331	321*	332	262*	333	334	335	336	337
Plate6_SR1	Pool 41	305***	334***	296***	289***	281***	338	339	336*	340	341
Plate6_SR2	Pool 42	342	343	344	345	346	339*	347	348	349	350
Plate6_SR3	Pool 43	351	352	353	344*	354	355	356	357	358	359
Plate6_SR4	Pool 44	360	361	362	363	364	365	366	357*	367	368
Plate6_SR5	Pool 45	369	367*	370	371	372	373	374	375	376	377
Plate6_SR6	Pool 46	378	379	380	381	382	383	384	374*	385	386
Plate6_SR7	Pool 47	387	388	389	379*	390	391	392	393	394	395
Plate6_SR8	Pool 48	396	397	398	399	400	391*	401	402	403	404
Plate7_SR1	Pool 49	384***	373***	392***	378***	397***	405	406	404*	407	408
Plate7_SR2	Pool 50	409	410	408*	411	412	413	340*	414	415	416
Plate7_SR3	Pool 51	415*	417	418	419	420	421	422	423	424	425
Plate7_SR4	Pool 52	426	427	428	429	430	431	432	433	434	425*
Plate7_SR5	Pool 53	435	436	437	438	439	440	441	427*	442	443
Plate7_SR6	Pool 54	444	445	446	447	448	440*	449	450	451	452
Plate7_SR7	Pool 55	453	444*	454	455	456	457	458	459	460	461
Plate7_SR8	Pool 56	462	463	464	465	466	467	468	461*	469	470
Plate8_SR1	Pool 57	455***	410***	421***	428***	444***	467*	471	472	473	474
Plate8_SR2	Pool 58	475	476	477	478	479	480	481	482	472*	483
Plate8_SR3	Pool 59	484	485	486	487	488	489	490	476*	491	492
Plate8_SR4	Pool 60	493	494	495	423*	491*	496	497	498	499	500
Plate8_SR5	Pool 61	501	502	503	504	505	506	495*	507	508	509
Plate8_SR6	Pool 62	510	511	512	513	514	515	516	517	518	507*
Plate8_SR7	Pool 63	517*	519	520	521	522	523	524	525	526	527
Plate8_SR8	Pool 64	528	529	530	531	532	533	534	520*	535	536
Plate9_SR1	Pool 65	494***	508***	533***	519***	500***	537	538	539	532*	540
Plate9_SR2	Pool 66	541	542	543	544	545	546	540*	547	548	549
Plate9_SR3	Pool 67	544*	550	551	552	553	554	555	556	557	558
Plate9_SR4	Pool 68	559	560	561	562	563	564	565	566	567	555*
Plate9_SR5	Pool 69	568	569	570	571	561*	572	573	574	575	576
Plate9_SR6	Pool 70	570*	577	578	579	580	581	501*	582	583	584
Plate9_SR7	Pool 71	585	586	587	588	589	590	591	581*	592	593
Plate9_SR8	Pool 72	594	595	596	597	598	599	600	601	602	593*
Plate10_SR1	Pool 73	565***	593***	543***	560***	588***	594*	603	604	605	606
Plate10_SR2	Pool 74	607	608	609	610	611	603*	612	613	614	615
Plate10_SR3	Pool 75	612*	616	617	618	619	620	621	622	623	624
Plate10_SR4	Pool 76	625	626	617*	627	628	629	630	631	632	633
Plate10_SR5	Pool 77	634	635	636	626*	637	638	639	640	641	642
Plate10_SR6	Pool 78	643	644	639*	645	646	647	648	649	650	651
Plate10_SR7	Pool 79	652	647*	653	654	655	656	657	658	659	660
Plate10_SR8	Pool 80	661	662	663	664	593*	655*	665	666	667	668
Plate11_SR1	Pool 81	629***	636***	639***	642***	627***	669	670	671	662*	672
Plate11_SR2	Pool 82	673	670*	674	675	676	677	678	679	680	681
Plate11_SR3	Pool 83	682	683	684	685	686	687	688	677*	689	690
Plate11_SR4	Pool 84	691	683*	692	693	694	695	696	697	698	699
Plate11_SR5	Pool 85	700	701	702	703	692*	704	705	706	707	708
Plate11_SR6	Pool 86	709	710	711	712	713	706*	714	715	716	717
Plate11_SR7	Pool 87	712*	718	719	720	721	722	723	724	725	726
Plate11_SR8	Pool 88	727	728	729	730	731	726*	732	733	734	735
Plate12_SR1	Pool 89	716***	721***	732***	702***	703***	736	735*	737	738	739
Plate12_SR2	Pool 90	740	741	739*	742	743	744	745	746	672*	747
Plate12_SR3	Pool 91	748	749	750	751	752	742*	753	754	755	756
Plate12_SR4	Pool 92	757	758	759	751*	760	761	762	763	764	765
Plate12_SR5	Pool 93	766	767	768	769	761*	770	771	772	773	774
Plate12_SR6	Pool 94	775	776	777	778	779	780	772*	781	782	783
Plate12_SR7	Pool 95	784	785	786	787	788	789	790	791	778*	792
Plate12_SR8	Pool 96	793	794	795	796	797	798	799	800	787*	801
Plate13_SR1	Pool 97	784***	777***	766***	787***	776***	802	803	801*	804	805
Plate13_SR2	Pool 98	806	807	808	804*	809	810	811	812	813	814
Plate13_SR3	Pool 99	815	816	817	818	819	820	821	806*	822	823
Plate13_SR4	Pool 100	824	825	826	827	753*	817*	828	829	830	831
Plate13_SR5	Pool 101	832	833	834	835	836	837	838	827*	839	840
Plate13_SR6	Pool 102	841	842	843	844	845	846	847	848	849	832*
Plate13_SR7	Pool 103	850	851	852	853	854	855	856	857	845*	858
Plate13_SR8	Pool 104	859	860	861	862	863	864	850*	865	866	867
Plate14_SR1	Pool 105	847***	865***	839***	818***	849***	868	869	870	859*	871
Plate14_SR2	Pool 106	872	873	874	875	869*	876	877	878	879	880
Plate14_SR3	Pool 107	881	882	883	884	878*	885	886	887	888	889
Plate14_SR4	Pool 108	890	891	892	893	894	885*	895	896	897	898
Plate14_SR5	Pool 109	899	900	901	902	903	895*	904	905	906	907
Plate14_SR6	Pool 110	908	909	910	911	839*	912	901*	913	914	915
Plate14_SR7	Pool 111	916	917	918	919	920	921	922	923	915*	924
Plate14_SR8	Pool 112	925	926	927	923*	928	929	930	931	932	933
Plate15_SR1	Pool 113	876***	882***	915***	873***	895***	934	935	925*	936	937
Plate15_SR2	Pool 114	938	939	940	941	942	943	937*	944	945	946
Plate15_SR3	Pool 115	945*	947	948	949	950	951	952	953	954	955
Plate15_SR4	Pool 116	949*	956	957	958	959	960	961	962	963	964
Plate15_SR5	Pool 117	965	966	967	968	969	959*	970	971	972	973
Plate15_SR6	Pool 118	974	975	976	977	965*	978	979	980	981	982
Plate15_SR7	Pool 119	983	984	985	986	987	988	989	990	979*	991
Plate15_SR8	NA	NA	NA	NA	NA	NA	NA	NA	NA	NA	NA
